# SARS-CoV-2 ORF8 encoded protein contains a histone mimic, disrupts chromatin regulation, and enhances replication

**DOI:** 10.1101/2021.11.10.468057

**Authors:** John Kee, Samuel Thudium, David Renner, Karl Glastad, Katherine Palozola, Zhen Zhang, Yize Li, Joseph Cesare, Yemin Lan, Rachel Truitt, Fabian L. Cardenas-Diaz, Darrell N. Kotton, Konstantinos D. Alysandratos, Xianwen Zhang, Xuping Xie, Pei-Yong Shi, Wenli Yang, Edward Morrisey, Benjamin A. Garcia, Shelley L. Berger, Susan R. Weiss, Erica Korb

**Affiliations:** Department of Genetics, Perelman School of Medicine at the University of Pennsylvania, Philadelphia, PA 19104, USA; Department of Cell and Developmental Biology, Perelman School of Medicine at the University of Pennsylvania, Philadelphia, PA 19104, USA; Department of Microbiology, Perelman School of Medicine at the University of Pennsylvania, Philadelphia, PA 19104, USA; Department of Medicine, Perelman School of Medicine at the University of Pennsylvania, Philadelphia, PA 19104, USA; Department of Biochemistry and Biophysics, Perelman School of Medicine at the University of Pennsylvania, Philadelphia, PA 19104, USA; Department of Biology, Perelman School of Medicine at the University of Pennsylvania, Philadelphia, PA 19104, USA; Department of Epigenetics Institute, Perelman School of Medicine at the University of Pennsylvania, Philadelphia, PA 19104, USA; Department of Penn-CHOP Lung Biology Institute, Perelman School of Medicine at the University of Pennsylvania, Philadelphia, PA 19104, USA; Department of Penn Center for Research on Coronaviruses and Other Emerging Pathogens, Perelman School of Medicine at the University of Pennsylvania, Philadelphia, PA 19104, USA; Center for Regenerative Medicine, Boston University and Boston Medical Center and the Pulmonary Center and Department of Medicine, Boston University School of Medicine, Boston, MA 02118, USA; Department of Biochemistry and Molecular Biology, University of Texas Medical Branch, Galveston, TX, USA

## Abstract

SARS-CoV-2 emerged in China at the end of 2019 and caused the global pandemic of COVID-19, a disease with high morbidity and mortality. While our understanding of this new virus is rapidly increasing, gaps remain in our understanding of how SARS-CoV-2 can effectively suppress host cell antiviral responses. Recent work on other viruses has demonstrated a novel mechanism through which viral proteins can mimic critical regions of human histone proteins. Histone proteins are responsible for governing genome accessibility and their precise regulation is critical for a cell’s ability to control transcription and respond to viral threats. Here, we show that the protein encoded by ORF8 (Orf8) in SARS-CoV-2 functions as a histone mimic of the ARKS motif in histone 3. Orf8 is associated with chromatin, binds to numerous histone-associated proteins, and is itself acetylated within the histone mimic site. Orf8 expression in cells disrupts multiple critical histone post-translational modifications (PTMs) including H3K9ac, H3K9me3, and H3K27me3 and promotes chromatin compaction while Orf8 lacking the histone mimic motif does not. Further, SARS-CoV-2 infection in human cell lines and postmortem patient lung tissue cause these same disruptions to chromatin. However, deletion of the Orf8 gene from SARS-CoV-2 largely blocks its ability to disrupt host-cell chromatin indicating that Orf8 is responsible for these effects. Finally, deletion of the ORF8 gene affects the host-cell transcriptional response to SARS-CoV-2 infection in multiple cell types and decreases the replication of SARS-CoV-2 in human induced pluripotent stem cell-derived lung alveolar type 2 (iAT2) pulmonary cells. These findings demonstrate a novel function for the poorly understood ORF8-encoded protein and a mechanism through which SARS-CoV-2 disrupts host cell epigenetic regulation. Finally, this work provides a molecular basis for the finding that SARS-CoV-2 lacking ORF8 is associated with decreased severity of COVID-19.
