## Supplemental Table 3 for "SARS-CoV-2 ORF8 encoded protein contains a histone mimic, disrupts chromatin regulation, and enhances replication"

### Sheet: Table S1
protein_name	peptide_modification	peptide_sequence	peptide_modified_sequence_monoisotopic_masses	GFP 1	GFP 2	GFP 3	GFP 4	Orf8 1	Orf8 2	Orf8 3	Orf8 4	mean GFP	stdev GFP	cv GFP	mean Orf8	stdev Orf8	cv Orf8	p value	fold change o/g
H2A	H2A-K5[ac];K9[ac]	GKQGGKAR	G[+56.026215]K[+42.010565]QGGK[+42.010565]AR	0.00200769	0.00249925	0.00209783	0.0036439	0.00214074	0.00219876	0.00164261	0.00195632	0.00256217	0.000752144	29.3558	0.0019846	0.000250333	12.6137	0.195327	0.77458
H2A	H2A-K5[ac];K9[un]	GKQGGKAR	G[+56.026215]K[+42.010565]QGGK[+56.026215]AR	0.0141438	0.0152716	0.0140208	0.0169552	0.0124979	0.0136228	0.0124697	0.0137091	0.0150978	0.00136015	9.0089	0.0130749	0.000683523	5.22776	0.0376298	0.866009
H2A	H2A-K5[un];K9[ac]	GKQGGKAR	G[+56.026215]K[+56.026215]QGGK[+42.010565]AR	0.00384544	0.00343172	0.00205746	0.00570919	0.00269731	0.00315407	0.00338686	0.0129452	0.00376095	0.00150699	40.0693	0.00554586	0.0049412	89.0971	0.515376	1.47459
H2A	H2A-K5[un];K9[un]	GKQGGKAR	G[+56.026215]K[+56.026215]QGGK[+56.026215]AR	0.980003	0.978797	0.981824	0.973692	0.982664	0.981024	0.982501	0.971389	0.978579	0.00348761	0.356396	0.979395	0.00538758	0.550092	0.807847	1.00083
H3	H3-K18[ac];K23[ac]	KQLATKAAR	K[+98.036779]QLATK[+42.010565]AAR	0.035746	0.0443874	0.0312129	0.0344929	0.0248584	0.02181	0.0200497	0.0221564	0.0364598	0.00562004	15.4143	0.0222186	0.00198693	8.94265	0.00306859	0.6094
H3	H3-K18[ac];K23[un]	KQLATKAAR	K[+98.036779]QLATK[+56.026215]AAR	0.00498062	0.010163	0.00453931	0.00925556	0.0082125	0.00694735	0.00990095	0.0115482	0.00723463	0.00288704	39.9058	0.00915226	0.00200383	21.8944	0.317002	1.26506
H3	H3-K18[me1];K23[un]	KQLATKAAR	K[+126.06808]QLATK[+56.026215]AAR	0.000611975	0.0017899	0.000539899	0.00150512	0.0011266	0.000838428	0.00172561	0.00173288	0.00111172	0.000630189	56.6858	0.00135588	0.000446897	32.96	0.550652	1.21962
H3	H3-K18[un];K23[ac]	KQLATKAAR	K[+112.05243]QLATK[+42.010565]AAR	0.360296	0.417584	0.359473	0.358992	0.26747	0.306115	0.246306	0.273254	0.374086	0.0290034	7.75312	0.273287	0.0247623	9.06092	0.00185396	0.730544
H3	H3-K18[un];K23[me1]	KQLATKAAR	K[+112.05243]QLATK[+70.041865]AAR	3.88851e-05	6.37659e-05	2.42257e-05	1.88532e-05	5.24094e-05	1.99122e-05	6.84915e-05	0.000229451	3.64325e-05	2.00929e-05	55.1509	9.2566e-05	9.34668e-05	100.973	0.284763	2.54075
H3	H3-K18[un];K23[un]	KQLATKAAR	K[+112.05243]QLATK[+56.026215]AAR	0.598326	0.526012	0.60421	0.595736	0.69828	0.664269	0.721949	0.691079	0.581071	0.0368769	6.34636	0.693894	0.023748	3.42242	0.00212672	1.19416
H3	H3-K27[ac];K36[un];K37[un]	KSAPATGGVKKPHR	K[+98.036779]SAPATGGVK[+56.026215]K[+56.026215]PHR	0.00215869	0.00699305	0.00182947	0.00506105	0.00409669	0.00397908	0.00607686	0.00755281	0.00401057	0.00246207	61.3896	0.00542636	0.00171344	31.5762	0.38162	1.35302
H3	H3-K27[me1];K36[me1];K37[un]	KSAPATGGVKKPHR	K[+126.06808]SAPATGGVK[+70.041865]K[+56.026215]PHR	0.0607282	0.0634739	0.0691296	0.0559429	0.053373	0.0702732	0.058074	0.0427536	0.0623186	0.00550468	8.83312	0.0561184	0.0114067	20.3261	0.365355	0.900508
H3	H3-K27[me1];K36[me2];K37[un]	KSAPATGGVKKPHR	K[+126.06808]SAPATGGVK[+28.0313]K[+56.026215]PHR	0.174487	0.16047	0.170952	0.172655	0.152154	0.190555	0.153021	0.16174	0.169641	0.00628244	3.70337	0.164367	0.0179872	10.9433	0.599854	0.968912
H3	H3-K27[me1];K36[me3];K37[un]	KSAPATGGVKKPHR	K[+126.06808]SAPATGGVK[+42.04695]K[+56.026215]PHR	0.0521167	0.0505651	0.0532366	0.0523896	0.0484826	0.0619916	0.0544789	0.0568017	0.052077	0.00111502	2.1411	0.0554387	0.0056008	10.1027	0.283641	1.06455
H3	H3-K27[me1];K36[un];K37[un]	KSAPATGGVKKPHR	K[+126.06808]SAPATGGVK[+56.026215]K[+56.026215]PHR	0.0176917	0.0187118	0.0183778	0.0199117	0.0234622	0.0265505	0.0268687	0.0272398	0.0186732	0.000928427	4.97196	0.0260303	0.0017351	6.66569	0.000295481	1.39399
H3	H3-K27[me1];S28[ph];K36[un];K37[un]	KSAPATGGVKKPHR	K[+126.06808]S[+79.966331]APATGGVK[+56.026215]K[+56.026215]PHR	0.0002592	0.000320616	0.000142192	0.000290738	0.000241803	0.00038083	0.000617154	0.000309782	0.000253186	7.81296e-05	30.8585	0.000387392	0.000163354	42.1675	0.188773	1.53007
H3	H3-K27[me2];K36[me1];K37[un]	KSAPATGGVKKPHR	K[+84.057515]SAPATGGVK[+70.041865]K[+56.026215]PHR	0.0396301	0.0424888	0.043405	0.0417977	0.0355997	0.0366612	0.0388291	0.0400999	0.0418304	0.00160783	3.84369	0.0377975	0.00204016	5.39762	0.0209786	0.903589
H3	H3-K27[me2];K36[me2];K37[un]	KSAPATGGVKKPHR	K[+84.057515]SAPATGGVK[+28.0313]K[+56.026215]PHR	0.136957	0.14632	0.117189	0.111437	0.118203	0.108702	0.087303	0.0821786	0.127976	0.0164016	12.8162	0.0990965	0.0171524	17.3087	0.0509021	0.774339
H3	H3-K27[me2];K36[me3];K37[un]	KSAPATGGVKKPHR	K[+84.057515]SAPATGGVK[+42.04695]K[+56.026215]PHR	0.0142843	0.0159441	0.0137604	0.0130222	0.0131554	0.0122368	0.00908269	0.00926557	0.0142528	0.00124076	8.70541	0.0109351	0.00206905	18.9211	0.0332775	0.767227
H3	H3-K27[me2];K36[un];K37[un]	KSAPATGGVKKPHR	K[+84.057515]SAPATGGVK[+56.026215]K[+56.026215]PHR	0.159938	0.140433	0.16858	0.174838	0.197021	0.161805	0.198259	0.178435	0.160947	0.0149787	9.3066	0.18388	0.0172858	9.40058	0.0917575	1.14249
H3	H3-K27[me2];S28[ph];K36[un];K37[un]	KSAPATGGVKKPHR	K[+84.057515]S[+79.966331]APATGGVK[+56.026215]K[+56.026215]PHR	0.000366299	0.00158748	0.000321612	0.00114521	0.000997515	0.000506731	0.00153631	0.00196254	0.00085515	0.000617543	72.2146	0.00125077	0.000634003	50.6889	0.405746	1.46264
H3	H3-K27[me3];K36[me1];K37[un]	KSAPATGGVKKPHR	K[+98.073165]SAPATGGVK[+70.041865]K[+56.026215]PHR	0.0524825	0.0725251	0.0496132	0.0630712	0.0606963	0.0502204	0.071006	0.0819755	0.059423	0.0104782	17.6332	0.0659745	0.0136308	20.6607	0.474869	1.11025
H3	H3-K27[me3];K36[me2];K37[un]	KSAPATGGVKKPHR	K[+98.073165]SAPATGGVK[+28.0313]K[+56.026215]PHR	0.0103344	0.0118063	0.00955719	0.00845704	0.00915851	0.00805918	0.00604392	0.00586887	0.0100387	0.00140775	14.0232	0.00728262	0.0015974	21.9344	0.0412741	0.725453
H3	H3-K27[me3];K36[me3];K37[un]	KSAPATGGVKKPHR	K[+98.073165]SAPATGGVK[+42.04695]K[+56.026215]PHR	0.000543581	0.000226669	0.000209977	0.000281994	0.000134751	0.000770775	0.000952495	6.19419e-05	0.000315555	0.000155102	49.152	0.000479991	0.000447873	93.3087	0.51372	1.5211
H3	H3-K27[me3];K36[un];K37[un]	KSAPATGGVKKPHR	K[+98.073165]SAPATGGVK[+56.026215]K[+56.026215]PHR	0.0217578	0.0187825	0.0246062	0.0211875	0.0304767	0.0251328	0.0318409	0.0266628	0.0215835	0.00239234	11.0841	0.0285283	0.00315057	11.0437	0.0126547	1.32176
H3	H3-K27[me3];S28[ph];K36[un];K37[un]	KSAPATGGVKKPHR	K[+98.073165]S[+79.966331]APATGGVK[+56.026215]K[+56.026215]PHR	0.000481705	0.00218608	0.000464412	0.00169344	0.00149023	0.000720653	0.00233994	0.00291281	0.00120641	0.000870386	72.1467	0.00186591	0.000961503	51.53	0.348393	1.54666
H3	H3-K27[un];K36[me1];K37[un]	KSAPATGGVKKPHR	K[+112.05243]SAPATGGVK[+70.041865]K[+56.026215]PHR	0.00527553	0.00703825	0.00561166	0.00671108	0.00679636	0.00758347	0.0082056	0.00856972	0.00615913	0.000848131	13.7703	0.00778879	0.000776888	9.97444	0.0298096	1.26459
H3	H3-K27[un];K36[me2];K37[un]	KSAPATGGVKKPHR	K[+112.05243]SAPATGGVK[+28.0313]K[+56.026215]PHR	0.0602701	0.0578349	0.0560261	0.0636509	0.0588335	0.0508109	0.0631703	0.0643532	0.0594455	0.00329909	5.54977	0.059292	0.00613176	10.3416	0.966258	0.997417
H3	H3-K27[un];K36[un];K37[un]	KSAPATGGVKKPHR	K[+112.05243]SAPATGGVK[+56.026215]K[+56.026215]PHR	0.0416257	0.0395928	0.0459628	0.0482566	0.058203	0.0552182	0.0579598	0.0671019	0.0438595	0.00395613	9.02002	0.0596207	0.0051678	8.66779	0.00287064	1.35936
H3	H3-K27[un];K36me3];K37[un]	KSAPATGGVKKPHR	K[+112.05243]SAPATGGVK[+42.04695]K[+56.026215]PHR	0.148452	0.142502	0.150835	0.13802	0.127364	0.127436	0.124247	0.133879	0.144952	0.00579989	4.00124	0.128232	0.00404811	3.15687	0.00323084	0.884647
H3	H3-K27[un];S28[ph];K36[un];K37[un]	KSAPATGGVKKPHR	K[+112.05243]S[+79.966331]APATGGVK[+56.026215]K[+56.026215]PHR	0.00015988	0.000198252	0.000188799	0.000178998	6.02065e-05	0.000406035	8.85824e-05	0.000275094	0.000181482	1.64071e-05	9.04062	0.000207479	0.000163117	78.6186	0.761872	1.14325
H3	H3-K4[me1]	TKQTAR	T[+56.026215]K[+70.041865]QTAR	0.196688	0.223376	0.222999	0.175307	0.15023	0.178202	0.148232	0.107989	0.204593	0.0231783	11.329	0.146163	0.0288937	19.7681	0.0196943	0.71441
H3	H3-K4[me2]	TKQTAR	T[+56.026215]K[+28.0313]QTAR	0.055947	0.0629441	0.0329898	0.0539428	0.0489973	0.0440873	0.0383403	0.0805443	0.051456	0.0129013	25.0725	0.0529923	0.0188773	35.6226	0.897493	1.02986
H3	H3-K4[me3]	TKQTAR	T[+56.026215]K[+42.04695]QTAR	0.00689827	0.0107691	0.00532007	0.00782314	0.00732768	0.00576605	0.00516226	0.00611653	0.00770264	0.00229066	29.7386	0.00609313	0.000912533	14.9764	0.239542	0.791044
H3	H3-K4[un]	TKQTAR	T[+56.026215]K[+56.026215]QTAR	0.738645	0.69954	0.737449	0.760608	0.79217	0.770405	0.807199	0.802443	0.734061	0.0253573	3.45439	0.793054	0.01635	2.06164	0.0078873	1.08037
H3	H3-K56[ac]	YQKSTELLIR	Y[+56.026215]QK[+42.010565]STELLIR	0.0015683	0.00498364	0.00171601	0.00696714	0.00290384	0.00328773	0.00819842	0.00399284	0.00380877	0.00263027	69.0582	0.00459571	0.00244378	53.1753	0.676465	1.20661
H3	H3-K56[un]	YQKSTELLIR	Y[+56.026215]QK[+56.026215]STELLIR	0.998432	0.995016	0.998284	0.993033	0.997096	0.996712	0.991802	0.996007	0.996191	0.00263027	0.264033	0.995404	0.00244378	0.245506	0.676465	0.99921
H3	H3-K79[me1]	EIAQDFKTDLR	E[+56.026215]IAQDFK[+70.041865]TDLR	0.0914722	0.149153	0.178063	0.198516	0.133013	0.095998	0.169993	0.0497532	0.154301	0.0465244	30.1517	0.112189	0.0514306	45.8426	0.270203	0.727081
H3	H3-K79[me2]	EIAQDFKTDLR	E[+56.026215]IAQDFK[+28.0313]TDLR	0.0811144	0.12085	0.0940919	0.203886	0.0904681	0.101378	0.133583	0.0753471	0.124986	0.0551407	44.1176	0.100194	0.0246861	24.6383	0.443188	0.801646
H3	H3-K79[me3]	EIAQDFKTDLR	E[+56.026215]IAQDFK[+42.04695]TDLR	0.00627512	0.0118278	0.00700393	0.0149843	0.00944232	0.0108669	0.0234259	0.00997477	0.0100228	0.00412445	41.1507	0.0134275	0.00669147	49.8341	0.419623	1.33969
H3	H3-K79[un]	EIAQDFKTDLR	E[+56.026215]IAQDFK[+56.026215]TDLR	0.821138	0.71817	0.720841	0.582614	0.767076	0.791757	0.672998	0.864925	0.710691	0.0979138	13.7773	0.774189	0.0792293	10.2338	0.352238	1.08935
H3	H3-K9[ac];K14[ac]	KSTGGKAPR	K[+98.036779]STGGK[+42.010565]APR	0.0729948	0.0788801	0.0751092	0.0722748	0.0497618	0.0547942	0.0505705	0.0600731	0.0748147	0.00296518	3.96336	0.0537999	0.00472854	8.78913	0.000284181	0.719108
H3	H3-K9[ac];K14[un]	KSTGGKAPR	K[+98.036779]STGGK[+56.026215]APR	0.00257792	0.00357752	0.0028182	0.00374879	0.00433242	0.00352364	0.00576081	0.00575027	0.00318061	0.00057007	17.9233	0.00484178	0.00110558	22.8341	0.0369812	1.52228
H3	H3-K9[me1];K14[ac]	KSTGGKAPR	K[+126.06808]STGGK[+42.010565]APR	0.0239792	0.0272875	0.0291948	0.025096	0.0232013	0.0302591	0.0262537	0.0285375	0.0263894	0.00232086	8.79467	0.0270629	0.00305268	11.28	0.737393	1.02552
H3	H3-K9[me1];K14[un]	KSTGGKAPR	K[+126.06808]STGGK[+56.026215]APR	0.0425753	0.0341221	0.0481801	0.038379	0.055528	0.0632438	0.0700232	0.0729686	0.0408141	0.00600201	14.7057	0.0654409	0.00776224	11.8615	0.00240477	1.60339
H3	H3-K9[me1];S10[ph];K14[un]	KSTGGKAPR	K[+126.06808]S[+79.966331]TGGK[+56.026215]APR	0.000127334	0.000128679	0.000118764	2.56901e-05	7.39678e-05	0.000140764	4.09717e-05	4.66689e-05	0.000100117	4.98116e-05	49.7536	7.55931e-05	4.57716e-05	60.55	0.495722	0.75505
H3	H3-K9[me2];K14[ac]	KSTGGKAPR	K[+84.057515]STGGK[+42.010565]APR	0.59997	0.636392	0.570118	0.601649	0.551671	0.553294	0.490431	0.471977	0.602032	0.0271016	4.50169	0.516843	0.041842	8.09569	0.0141848	0.858498
H3	H3-K9[me2];K14[un]	KSTGGKAPR	K[+84.057515]STGGK[+56.026215]APR	0.0300563	0.0271179	0.0337917	0.03314	0.0422678	0.0394731	0.0539625	0.0493966	0.0310265	0.00307305	9.90461	0.046275	0.00661227	14.2891	0.005797	1.49147
H3	H3-K9[me2];S10[ph];K14[un]	KSTGGKAPR	K[+84.057515]S[+79.966331]TGGK[+56.026215]APR	4.41122e-05	4.57143e-05	5.14541e-05	0.000138261	2.02901e-05	4.44879e-05	6.55687e-05	9.47501e-05	6.98853e-05	4.56924e-05	65.382	5.62742e-05	3.16257e-05	56.1993	0.641618	0.805237
H3	H3-K9[me3];K14[ac]	KSTGGKAPR	K[+98.073165]STGGK[+42.010565]APR	0.00524295	0.00547479	0.00499636	0.00559466	0.00543067	0.00508261	0.00507904	0.00535199	0.00532719	0.000264494	4.96497	0.00523608	0.000182132	3.47841	0.591003	0.982897
H3	H3-K9[me3];K14[un]	KSTGGKAPR	K[+98.073165]STGGK[+56.026215]APR	0.165337	0.12903	0.169154	0.161807	0.210463	0.189885	0.226854	0.232695	0.156332	0.018447	11.7999	0.214974	0.0191916	8.92739	0.00453917	1.37511
H3	H3-K9[me3];S10[ph];K14[un]	KSTGGKAPR	K[+98.073165]S[+79.966331]TGGK[+56.026215]APR	0.000882441	0.000518486	0.00104451	0.000829705	0.00068535	0.000793629	0.000700283	0.000578709	0.000818784	0.000220076	26.8784	0.000689493	8.8036e-05	12.7682	0.317165	0.842093
H3	H3-K9[un];K14[ac]	KSTGGKAPR	K[+112.05243]STGGK[+42.010565]APR	0.0428948	0.0453396	0.0498094	0.0441308	0.0389465	0.0427577	0.0461529	0.0469667	0.0455436	0.00301389	6.61759	0.043706	0.00365933	8.3726	0.467622	0.95965
H3	H3-K9[un];K14[un]	KSTGGKAPR	K[+112.05243]STGGK[+56.026215]APR	0.0132017	0.0118648	0.0155154	0.0129614	0.0174763	0.0163292	0.0238787	0.0248191	0.0133858	0.00153434	11.4624	0.0206258	0.00434148	21.0487	0.0199493	1.54087
H3	H3-K9[un];S10[ph];K14[un]	KSTGGKAPR	K[+112.05243]S[+79.966331]TGGK[+56.026215]APR	0.000116436	0.000221298	9.84044e-05	0.000225228	0.000141744	0.000377981	0.000226636	0.000744279	0.000165342	6.73047e-05	40.7065	0.00037266	0.000266317	71.4637	0.181916	2.25388
H3	H3-T3[ph];K4[un]	TKQTAR	T[+135.992546]K[+56.026215]QTAR	0.00182083	0.00337132	0.00124227	0.00231825	0.0012754	0.00153959	0.00106697	0.00290734	0.00218817	0.000903039	41.2692	0.00169732	0.000829536	48.8732	0.4539	0.775683
H4	H4-K20[me1]	KVLR	K[+126.06808]VLR	0.566874	0.574021	0.596135	0.557952	0.473049	0.526441	0.4757	0.472129	0.573746	0.0163097	2.84268	0.48683	0.0264509	5.4333	0.00138861	0.848512
H4	H4-K20[un]	KVLR	K[+112.05243]VLR	0.433126	0.425979	0.403865	0.442048	0.526951	0.473559	0.5243	0.527871	0.426254	0.0163097	3.82629	0.51317	0.0264509	5.15441	0.00138861	1.20391
sp|P84243|H33_HUMAN	H33-K27[me1];K36[un];K37[un]	KSAPSTGGVKKPHR	K[+126.06808]SAPSTGGVK[+56.026215]K[+56.026215]PHR	0.0972256	0.0886441	0.137157	0.106994	0.116311	0.100248	0.124394	0.130965	0.107505	0.0211416	19.6656	0.11798	0.0132531	11.2334	0.433325	1.09743
sp|P84243|H33_HUMAN	H33-K27[me2];K36[un];K37[un]	KSAPSTGGVKKPHR	K[+84.057515]SAPSTGGVK[+56.026215]K[+56.026215]PHR	0.507785	0.472646	0.489682	0.474019	0.458689	0.467604	0.421424	0.408174	0.486033	0.0164315	3.38073	0.438973	0.0286648	6.52998	0.029233	0.903175
sp|P84243|H33_HUMAN	H33-K27[me3];K36[un];K37[un]	KSAPSTGGVKKPHR	K[+98.073165]SAPSTGGVK[+56.026215]K[+56.026215]PHR	0.264204	0.26844	0.23937	0.276427	0.281373	0.286672	0.304033	0.307181	0.26211	0.0159848	6.0985	0.294815	0.0127132	4.31228	0.0185396	1.12477
sp|P84243|H33_HUMAN	H33-K27[un];K36[un];K37[un]	KSAPSTGGVKKPHR	K[+112.05243]SAPSTGGVK[+56.026215]K[+56.026215]PHR	0.130786	0.17027	0.133792	0.14256	0.143627	0.145475	0.150149	0.153681	0.144352	0.0179861	12.4599	0.148233	0.00455236	3.07108	0.690232	1.02689

### Sheet: Legend
Table S1. Quantitative mass spec analysis of histone PTMs. HEK cells were transfected with either GFP as a control or Orf8. Cells were sorted using FACS to isolate transfected cells and an acid extraction was used to purify histones from isolated cells. Cells were then analyzed by quantititave mass spectrometry to detect histone modifications changes in response to Orf8 expression. P value indica…
